# Cancer Cell Line Encyclopedia Data Suggest that Ligands for ERBB Family Receptors May Drive *BRAF*-WT Melanomas

**DOI:** 10.64898/2026.03.16.712185

**Authors:** Ella Wilson, Andrew Conway, David J. Riese

## Abstract

Cutaneous skin melanomas with wild-type BRAF alleles (“*BRAF*-WT melanomas”) remain relatively difficult to treat, even though they typically possess driver mutations in a *RAS* gene or *NF1*. For example, these tumors respond relatively poorly to combinations of MEK and BRAF inhibitors, and their response to ICIs is muted compared to the response of *BRAF-*mutant melanomas. *ERBB2* and *ERBB4*, which encode receptor tyrosine kinase genes, are necessary and sufficient for the proliferation of multiple *BRAF*-WT melanoma cell lines. Consequently, we have postulated that ERBB4-ERBB2 heterodimerization drives *BRAF-*WT melanomas. This mechanism is consistent with the observation that elevated *ERBB4* transcription or *ERBB4* mutations are found in a significant fraction of *BRAF*-WT melanoma tumor samples. Moreover, a subset of *ERBB4* mutations found in *BRAF*-WT melanoma samples increases proliferation in a B*RAF*-WT melanoma cell line. Because the elevated *ERBB4* transcription observed in *BRAF-* WT melanomas is typically insufficient to cause ligand-independent ERBB4 signaling, we have postulated that ligands for ERBB family receptors drive the elevated ERBB4-ERBB2 heterodimerization responsible for the proliferation of BRAF-WT melanoma cell lines. We have explored this hypothesis by analyzing data found in the Broad Institute’s Cancer Cell Line Encyclopedia. These data suggest that some EGF family hormones are required for the proliferation of *BRAF*-WT melanoma cell lines. Likewise, the G_α11_/G_αq_ pathway, which can stimulate cleavage and maturation of EGF family hormones, is also required for the proliferation of *BRAF*-WT melanoma cell lines. Thus, these data suggest additional therapeutic targets in *BRAF*-WT melanomas. Moreover, because many uveal (ocular) melanomas possess elevated G_α11_/G_αq_ signaling, these data suggest that ligand stimulation of ERBB receptor signaling may contribute to uveal melanomagenesis or progression.
