## Supplementary material for "Cancer Cell Line Encyclopedia Data Suggest that Ligands for ERBB Family Receptors May Drive *BRAF*-WT Melanomas": GenesOfInterest1.xlsx

### Sheet: Sheet1
Casual Name	Official Name
HRAS	HRAS
KRAS	KRAS
NRAS	NRAS
NF1	NF1
Amphiregulin	AREG
BTC	BTC
EGF	EGF
Epigen	EPGN
Epiregulin	EREG
HB-EGF	HBEGF
NRG1	NRG1
NRG2	NRG2
NRG3	NRG3
NRG4	NRG4
TGFalpha	TGFA
PI3 kinase	PIK3CA
PTEN	PTEN
Galpha11	GNA11
GalphaQ	GNAQ
PLCB4	PLCB4
