## Supplementary material for "Cancer Cell Line Encyclopedia Data Suggest that Ligands for ERBB Family Receptors May Drive *BRAF*-WT Melanomas": AggregatedTables.xlsx

### Sheet: Sheet1
Gene	BRAF-WT Skin Melanoma Cell Lines
Name	IPC298					MELJUSO					MEWO			SKMEL2
	ACH-000915					ACH-000881					ACH-000987			ACH-001190
	Mutations	Transcription	RNAi Effect	CRISPR Dependency	CRISPR Effect	Mutations	Transcription	RNAi Effect	CRISPR Dependency	CRISPR Effect	Mutations	Transcription	RNAi Effect	Mutations	Transcription	RNAi Effect	CRISPR Dependency	CRISPR Effect
HRAS	NR	5.02146	-0.110509	0.0758401	-0.136116	G13D	6.49486	-0.693466	0.995781	-1.35101	NR	5.98546	-0.058415	NR	4.69017	0.0339364	0.0696349	-0.140441
KRAS	NR	4.05207	-0.0957421	0.0369991	-0.0633384	NR	3.74555	-0.245429	0.820137	-0.671874	NR	5.80507	-0.113939	NR	5.28374	0.0856041	0.0591907	-0.119328
NRAS	Q61L	6.76386	-1.95525	1	-1.87699	Q61L	5.21297	-0.484624	1	-1.93096	NR	5.40677	-0.106241	Q61L	7.12101	-1.41877	1	-2.9067
NF1	NR	3.96541	-0.0603621	0.00518464	0.117835	L1779P	3.72744	-0.10895	0.0136935	0.00626553	Q1336Ter	2.93728	-0.113749	NR	4.7337	0.0212979	0.0848211	-0.166755
AREG	NR	0.0735228	-0.0920954	0.0603499	-0.112083	NR	1.59201	0.189576	0.0106701	0.0269582	NR	0.150005	-0.141578	NR	0.36574	0.213111	0.0147702	0.056433
BTC	NR	0	-0.204222	0.00160318	0.228112	NR	0.34905	0.0428166	0.000120797	0.334518	NR	0.580093	0.130287	NR	0	-0.261588	0.00415532	0.238975
EGF	NR	1.50449	0.0682999	0.0143453	0.0250069	NR	0.122376	-0.00996034	0.0124359	0.0142682	NR	0.143115	0.0650453	NR	3.0267	0.217608	0.0271507	-0.0213534
EPGN	NR	0.0198841	0.200273	0.00493173	0.122456	NR	0	-0.0240392	0.00383924	0.106527	NR	0	-0.123128	NR	0.160525	0.512182	0.0184117	0.0277045
EREG	NR	0.0141482	-0.185533	0.231081	-0.273284	NR	0.0739038	-0.107468	0.00218056	0.147625	NR	0.0340579	0.00723406	NR	0.00915795	-0.266425	0.00988983	0.111372
HBEGF	NR	1.83835	0.182392	0.0198722	-0.00483719	NR	6.41576	-0.353658	0.102451	-0.191923	NR	2.04075	0.320911	NR	4.63611	0.0584517	0.0976753	-0.186078
NRG1	NR	0.02319	0.0575083	0.013481	0.0307798	NR	3.73916	-0.133577	0.00388596	0.105608	G119E	0.800709	-0.0462183	NR	0.849426	-0.0616239	0.00606192	0.183379
NRG2	NR	1.21528	-0.0347345	0.0780231	-0.139118	NR	1.75061	0.0411767	0.00157358	0.170497	NR	0.251614	0.048515	NR	0.555798	-0.161624	0.0273055	-0.0220539
NRG3	NR	0.97712	-0.00118623	0.0131477	0.0330182	NR	0.0872048	0.064647	0.00583759	0.0747622	NR	0.0560466	-0.0782267	NR	2.14585	0.191497	0.0238051	-0.00489655
NRG4	NR	0.272065	-0.0467884	0.00478552	0.125128	NR	0.772028	-0.170343	0.0106463	0.0271425	NR	0.3757	0.0139969	NR	0.0523408	0.0309814	0.0103631	0.104821
TGFA	NR	0.282934	0.0905732	0.0368192	-0.062852	NR	3.13679	0.0217772	0.115217	-0.206261	NR	2.60582	0.0656582	S26R	5.05016	0.201563	0.0168255	0.0393167
PIK3CA	NR	3.41205	-0.172515	0.245575	-0.282292	NR	3.00819	-0.120992	0.252924	-0.317851	NR	3.18067	0.087933	NR	4.32705	-0.0265328	0.368729	-0.411137
PTEN	NR	4.79068	0.0263525	0	1.05216	NR	5.17803	0.0210945	0.000347445	0.270165	NR	4.632	-0.0612116	NR	4.81332	-0.0791927	6.56356e-05	0.594024
GNA11	Q299Ter	3.87867	0.0368186	0.093751	-0.159261	NR	4.9066	0.0281161	0.037063	-0.0832454	NR	4.89579	0.143269	NR	4.34012	0.121126	0.0485991	-0.0941145
GNAQ	NR	4.46369	-0.0662614	0.861034	-0.643266	NR	3.77119	-0.158213	0.630135	-0.532526	NR	3.44101	-0.0509645	NR	3.95715	-0.0682707	0.512521	-0.49473
PLCB4	NR	0.416037	-0.214819	0.0201306	-0.00597718	E279K	2.07131	0.19677	0.0115799	0.0202106	E507K/G675E	3.02242	0.213292	M1200I	4.12023	0.0559082	0.0159589	0.0462397
NR: No value reported
